# Herpes simplex virus-1 pUL56 degrades GOPC to alter the plasma membrane proteome

**DOI:** 10.1101/729343

**Authors:** Timothy K. Soh, Colin T. R. Davies, Julia Muenzner, Viv Connor, Clément R. Bouton, Henry G. Barrow, Cameron Smith, Edward Emmott, Robin Antrobus, Stephen C. Graham, Michael P. Weekes, Colin M. Crump

**Affiliations:** Division of Virology, Department of Pathology, Cambridge University, Cambridge, CB2 1QP, UK; Cambridge Institute for Medical Research, Cambridge University, Cambridge, CB2 0XY, UK

**Keywords:** Herpesvirus, Virus host interaction, Immune evasion, Membrane trafficking, Proteasomal degradation, Quantitative proteomics, Uncharacterized ORF

## Abstract

Herpesviruses are ubiquitous in the human population and they extensively remodel the cellular environment during infection. Multiplexed quantitative proteomic analysis over a whole time-course of herpes simplex virus (HSV)-1 infection was used to characterize changes in the host-cell proteome and to probe the kinetics of viral protein production. Several host-cell proteins were targeted for rapid degradation by HSV-1, including the cellular trafficking factor GOPC. We identify that the poorly-characterized HSV-1 protein pUL56 binds directly to GOPC, stimulating its ubiquitination and proteasomal degradation. Plasma membrane profiling revealed that pUL56 mediates specific changes to the surface proteome of infected cells, including loss of IL18 receptor and Toll-like receptor 2, and delivery of Toll-like receptor 2 to the cell-surface requires GOPC. Our study highlights an unanticipated and efficient mechanism whereby a single virus protein targets a cellular trafficking factor to modify the abundance of multiple signaling molecules at the surface of infected cells.
