## Supplemental Table S2 for "Herpes simplex virus-1 pUL56 degrades GOPC to alter the plasma membrane proteome"

### Sheet: DAVID analysis
HSV-1 timecourse
Enriched clusters and their components amongst downregulated proteins (HaCaT cells) - DAVID analysis
					Term	Fold enrichment	Benjamini-Hochberg corrected P-value
Cell cycle	Gene Name	Description
O95067	CCNB2	G2/mitotic-specific cyclin-B2			Cell cycle	3.85352	2.56989e-16
O43240	KLK10	Kallikrein-10			DNA damage	4.15093	1.84231e-09
P24385	CCND1	G1/S-specific cyclin-D1			Centromere	6.39909	3.363e-08
Q9ULG1	INO80	DNA helicase INO80			Ubl conjugation pathway	2.70124	2.47781e-06
Q9ULG6	CCPG1	Cell cycle progression protein 1			Chromosome, centromeric region	8.67714	8.35098e-06
Q12834	CDC20	Cell division cycle protein 20 homolog			DNA recombination	7.21544	2.05761e-05
Q96R06	SPAG5	Sperm-associated antigen 5			Zinc-finger	1.85175	3.93802e-05
Q9NYP9	MIS18A	Protein Mis18-alpha			Transcription	1.70607	3.94167e-05
Q9BXS6	NUSAP1	Nucleolar and spindle-associated protein 1			Smc5-Smc6 complex	27.1757	0.000716095
Q9C099	LRRCC1	Leucine-rich repeat and coiled-coil domain-containing protein 1			Microtubule	2.83279	0.0497197
O75496	GMNN	Geminin			p53 signaling pathway	5.25525	0.108905
O43482	OIP5	Protein Mis18-beta
P53350	PLK1	Serine/threonine-protein kinase PLK1
Q99741	CDC6	Cell division control protein 6 homolog
Q658P3	STEAP3	Metalloreductase STEAP3
Q562F6	SGO2	Shugoshin 2
P30305	CDC25B	M-phase inducer phosphatase 2
P33552	CKS2	Cyclin-dependent kinases regulatory subunit 2
Q99640	PKMYT1	Membrane-associated tyrosine- and threonine-specific cdc2-inhibitory kinase
Q96BT3	CENPT	Centromere protein T
O14757	CHEK1	Serine/threonine-protein kinase Chk1
Q8IZT6	ASPM	Abnormal spindle-like microcephaly-associated protein
Q9Y448	KNSTRN	Small kinetochore-associated protein
P35869	AHR	Aryl hydrocarbon receptor
P49454	CENPF	Centromere protein F
Q96GN5	CDCA7L	Cell division cycle-associated 7-like protein
P04637	TP53	Cellular tumor antigen p53
Q9UBZ4	APEX2	DNA-(apurinic or apyrimidinic site) lyase 2
P14635	CCNB1	G2/mitotic-specific cyclin-B1
Q8IY18	SMC5	Structural maintenance of chromosomes protein 5
O00762	UBE2C	Ubiquitin-conjugating enzyme E2 C
Q9HAW4	CLSPN	Claspin
Q8NA72	POC5	Centrosomal protein POC5
O00311	CDC7	Cell division cycle 7-related protein kinase
Q9H8V3	ECT2	Protein ECT2
Q08050	FOXM1	Forkhead box protein M1
Q9UPP1	PHF8	Histone lysine demethylase PHF8
Q9Y5K6	CD2AP	CD2-associated protein
O14965	AURKA	Aurora kinase A
Q99661	KIF2C	Kinesin-like protein KIF2C
Q02224	CENPE	Centromere-associated protein E
P38398	BRCA1	Breast cancer type 1 susceptibility protein
P0CG12	CHTF8	Chromosome transmission fidelity protein 8 homolog isoform 2
O43463	SUV39H1	Histone-lysine N-methyltransferase SUV39H1
Q9BVW5	TIPIN	TIMELESS-interacting protein
Q6P0N0	MIS18BP1	Mis18-binding protein 1
Q96MF7	NSMCE2	E3 SUMO-protein ligase NSE2
Q53EZ4	CEP55	Centrosomal protein of 55 kDa
Q09472	EP300	Histone acetyltransferase p300
O43683	BUB1	Mitotic checkpoint serine/threonine-protein kinase BUB1
Q8NCD3	HJURP	Holliday junction recognition protein
Q96Q89	KIF20B	Kinesin-like protein KIF20B
Q9ULW0	TPX2	Targeting protein for Xklp2
O76064	RNF8	E3 ubiquitin-protein ligase RNF8
Q9H211	CDT1	DNA replication factor Cdt1
Q9BXL8	CDCA4	Cell division cycle-associated protein 4
Q9NRZ9	HELLS	Lymphoid-specific helicase
P46013	MKI67	Proliferation marker protein Ki-67
O15182	CETN3	Centrin-3
Q9H4H8	FAM83D	Protein FAM83D
DNA damage
P24385	CCND1	G1/S-specific cyclin-D1
Q8WVD3	RNF138	E3 ubiquitin-protein ligase RNF138
Q9ULG1	INO80	DNA helicase INO80
Q15004	KIAA0101	PCNA-associated factor
Q14164	IKBKE	Inhibitor of nuclear factor kappa-B kinase subunit epsilon
Q7Z333	SETX	Probable helicase senataxin
Q14669	TRIP12	E3 ubiquitin-protein ligase TRIP12
P78527	PRKDC	DNA-dependent protein kinase catalytic subunit
Q9BQI6	SLF1	SMC5-SMC6 complex localization factor protein 1
P38398	BRCA1	Breast cancer type 1 susceptibility protein
O60673	REV3L	DNA polymerase zeta catalytic subunit
Q96PM9	ZNF385A	Zinc finger protein 385A
O94782	USP1	Ubiquitin carboxyl-terminal hydrolase 1
Q9BVW5	TIPIN	TIMELESS-interacting protein
Q96MF7	NSMCE2	E3 SUMO-protein ligase NSE2
O14757	CHEK1	Serine/threonine-protein kinase Chk1
Q96MG7	NSMCE3	Non-structural maintenance of chromosomes element 3 homolog
Q9H040	SPRTN	SprT-like domain-containing protein Spartan
Q9Y2K1	ZBTB1	Zinc finger and BTB domain-containing protein 1
P63146	UBE2B	Ubiquitin-conjugating enzyme E2 B
Q8IYW5	RNF168	E3 ubiquitin-protein ligase RNF168
Q5FWF4	ZRANB3	DNA annealing helicase and endonuclease ZRANB3
Q96SB8	SMC6	Structural maintenance of chromosomes protein 6
Q6P4R8	NFRKB	Nuclear factor related to kappa-B-binding protein
Q9NXX6	NSMCE4A	Non-structural maintenance of chromosomes element 4 homolog A
Q93009	USP7	Ubiquitin carboxyl-terminal hydrolase 7
Q9C086	INO80B	INO80 complex subunit B
Q9UBZ4	APEX2	DNA-(apurinic or apyrimidinic site) lyase 2
O76064	RNF8	E3 ubiquitin-protein ligase RNF8
Q96B01	RAD51AP1	RAD51-associated protein 1
Q8IY18	SMC5	Structural maintenance of chromosomes protein 5
Q9HAW4	CLSPN	Claspin
Q06609	RAD51	DNA repair protein RAD51 homolog 1
Q9NS56	TOPORS	E3 ubiquitin-protein ligase Topors
Q08050	FOXM1	Forkhead box protein M1
Centromere
Q9Y448	KNSTRN	Small kinetochore-associated protein
O43683	BUB1	Mitotic checkpoint serine/threonine-protein kinase BUB1
Q8NCD3	HJURP	Holliday junction recognition protein
P07199	CENPB	Major centromere autoantigen B
Q9H3R5	CENPH	Centromere protein H
Q96R06	SPAG5	Sperm-associated antigen 5
Q9NYP9	MIS18A	Protein Mis18-alpha
Q92674	CENPI	Centromere protein I
P49454	CENPF	Centromere protein F
O43482	OIP5	Protein Mis18-beta
Q99661	KIF2C	Kinesin-like protein KIF2C
Q71F23	CENPU	Centromere protein U
Q02224	CENPE	Centromere-associated protein E
P53350	PLK1	Serine/threonine-protein kinase PLK1
Q7L2Z9	CENPQ	Centromere protein Q
O43463	SUV39H1	Histone-lysine N-methyltransferase SUV39H1
Q562F6	SGO2	Shugoshin 2
Q9BS16	CENPK	Centromere protein K
Q7Z3B3	KANSL1	KAT8 regulatory NSL complex subunit 1
Q6P0N0	MIS18BP1	Mis18-binding protein 1
Q96BT3	CENPT	Centromere protein T
Ubl conjugation pathway
P51965	UBE2E1	Ubiquitin-conjugating enzyme E2 E1
Q969U6	FBXW5	F-box/WD repeat-containing protein 5
Q8WVD3	RNF138	E3 ubiquitin-protein ligase RNF138
P55854	SUMO3	Small ubiquitin-related modifier 3
Q8TEY7	USP33	Ubiquitin carboxyl-terminal hydrolase 33
P14373	TRIM27	Zinc finger protein RFP
Q9H467	CUEDC2	CUE domain-containing protein 2
Q9UPN9	TRIM33	E3 ubiquitin-protein ligase TRIM33
Q12834	CDC20	Cell division cycle protein 20 homolog
O76080	ZFAND5	AN1-type zinc finger protein 5
Q8TEL6	TRPC4AP	Short transient receptor potential channel 4-associated protein
Q14669	TRIP12	E3 ubiquitin-protein ligase TRIP12
Q13356	PPIL2	Peptidyl-prolyl cis-trans isomerase-like 2
Q9Y314	NOSIP	Nitric oxide synthase-interacting protein
Q8IXQ5	KLHL7	Kelch-like protein 7
Q9NV06	DCAF13	DDB1- and CUL4-associated factor 13
O00308	WWP2	NEDD4-like E3 ubiquitin-protein ligase WWP2
Q9Y4E5	ZNF451	E3 SUMO-protein ligase ZNF451
Q8NC42	RNF149	E3 ubiquitin-protein ligase RNF149
P38398	BRCA1	Breast cancer type 1 susceptibility protein
P61956	SUMO2	Small ubiquitin-related modifier 2
O94782	USP1	Ubiquitin carboxyl-terminal hydrolase 1
Q8NG27	PJA1	E3 ubiquitin-protein ligase Praja-1
Q96MF7	NSMCE2	E3 SUMO-protein ligase NSE2
Q96J02	ITCH	E3 ubiquitin-protein ligase Itchy homolog
Q96MG7	NSMCE3	Non-structural maintenance of chromosomes element 3 homolog
Q9NVR0	KLHL11	Kelch-like protein 11
Q9H0C5	BTBD1	BTB/POZ domain-containing protein 1
P63146	UBE2B	Ubiquitin-conjugating enzyme E2 B
O43567	RNF13	E3 ubiquitin-protein ligase RNF13
Q8IYW5	RNF168	E3 ubiquitin-protein ligase RNF168
Q9NVW2	RLIM	E3 ubiquitin-protein ligase RLIM
Q93009	USP7	Ubiquitin carboxyl-terminal hydrolase 7
P63165	SUMO1	Small ubiquitin-related modifier 1
O76064	RNF8	E3 ubiquitin-protein ligase RNF8
Q86XK2	FBXO11	F-box only protein 11
O00762	UBE2C	Ubiquitin-conjugating enzyme E2 C
Q9BZL1	UBL5	Ubiquitin-like protein 5
Q9C035	TRIM5	Tripartite motif-containing protein 5
P61962	DCAF7	DDB1- and CUL4-associated factor 7
O60337	MARCH6	E3 ubiquitin-protein ligase MARCH6
Q9NS56	TOPORS	E3 ubiquitin-protein ligase Topors
O14508	SOCS2	Suppressor of cytokine signaling 2
O43791	SPOP	Speckle-type POZ protein
Chromosome, centromeric region
Q8NCD3	HJURP	Holliday junction recognition protein
P07199	CENPB	Major centromere autoantigen B
Q9NYP9	MIS18A	Protein Mis18-alpha
P49454	CENPF	Centromere protein F
Q99661	KIF2C	Kinesin-like protein KIF2C
O43482	OIP5	Protein Mis18-beta
Q02224	CENPE	Centromere-associated protein E
Q7L2Z9	CENPQ	Centromere protein Q
Q9NRZ9	HELLS	Lymphoid-specific helicase
O43463	SUV39H1	Histone-lysine N-methyltransferase SUV39H1
Q562F6	SGO2	Shugoshin 2
P46013	MKI67	Proliferation marker protein Ki-67
Q96BT3	CENPT	Centromere protein T
DNA recombination
Q96MG7	NSMCE3	Non-structural maintenance of chromosomes element 3 homolog
Q9ULG1	INO80	DNA helicase INO80
Q7Z333	SETX	Probable helicase senataxin
Q96SB8	SMC6	Structural maintenance of chromosomes protein 6
Q6P4R8	NFRKB	Nuclear factor related to kappa-B-binding protein
P78527	PRKDC	DNA-dependent protein kinase catalytic subunit
Q9NXX6	NSMCE4A	Non-structural maintenance of chromosomes element 4 homolog A
Q9C086	INO80B	INO80 complex subunit B
Q9UBZ4	APEX2	DNA-(apurinic or apyrimidinic site) lyase 2
Q96B01	RAD51AP1	RAD51-associated protein 1
P38398	BRCA1	Breast cancer type 1 susceptibility protein
Q8IY18	SMC5	Structural maintenance of chromosomes protein 5
Q06609	RAD51	DNA repair protein RAD51 homolog 1
Q96MF7	NSMCE2	E3 SUMO-protein ligase NSE2
Zinc-finger
Q8WVD3	RNF138	E3 ubiquitin-protein ligase RNF138
Q8TEY7	USP33	Ubiquitin carboxyl-terminal hydrolase 33
P14373	TRIM27	Zinc finger protein RFP
Q5T0B9	ZNF362	Zinc finger protein 362
Q9UPN9	TRIM33	E3 ubiquitin-protein ligase TRIM33
O95391	SLU7	Pre-mRNA-splicing factor SLU7
B7Z6K7	ZNF814	Putative uncharacterized zinc finger protein 814
Q8NCP5	ZBTB44	Zinc finger and BTB domain-containing protein 44
Q96DX7	TRIM44	Tripartite motif-containing protein 44
Q9UGL1	KDM5B	Lysine-specific demethylase 5B
Q9Y4E5	ZNF451	E3 SUMO-protein ligase ZNF451
Q9H7S9	ZNF703	Zinc finger protein 703
A6NFI3	ZNF316	Zinc finger protein 316
Q9H582	ZNF644	Zinc finger protein 644
Q96MT1	RNF145	RING finger protein 145
Q15072	ZNF146	Zinc finger protein OZF
O94953	KDM4B	Lysine-specific demethylase 4B
P23769	GATA2	Endothelial transcription factor GATA-2
P0CG31	ZNF286B	Putative zinc finger protein 286B
Q8TBF4	ZCRB1	Zinc finger CCHC-type and RNA-binding motif-containing protein 1
Q49AG3	ZBED5	Zinc finger BED domain-containing protein 5
Q9Y2K1	ZBTB1	Zinc finger and BTB domain-containing protein 1
O43567	RNF13	E3 ubiquitin-protein ligase RNF13
Q5FWF4	ZRANB3	DNA annealing helicase and endonuclease ZRANB3
P17028	ZNF24	Zinc finger protein 24
P17029	ZKSCAN1	Zinc finger protein with KRAB and SCAN domains 1
Q9C086	INO80B	INO80 complex subunit B
Q5T6S3	PHF19	PHD finger protein 19
Q5F1R6	DNAJC21	DnaJ homolog subfamily C member 21
Q86XK2	FBXO11	F-box only protein 11
Q9NS56	TOPORS	E3 ubiquitin-protein ligase Topors
Q9H334	FOXP1	Forkhead box protein P1
Q6FIF0	ZFAND6	AN1-type zinc finger protein 6
P41229	KDM5C	Lysine-specific demethylase 5C
Q01954	BNC1	Zinc finger protein basonuclin-1
Q03112	MECOM	MDS1 and EVI1 complex locus protein EVI1
Q00403	GTF2B	Transcription initiation factor IIB
Q8N5U6	RNF10	RING finger protein 10
Q9H2Y7	ZNF106	Zinc finger protein 106
P47974	ZFP36L2	mRNA decay activator protein ZFP36L2
Q9UPP1	PHF8	Histone lysine demethylase PHF8
O76080	ZFAND5	AN1-type zinc finger protein 5
Q92793	CREBBP	CREB-binding protein
Q86VP1	TAX1BP1	Tax1-binding protein 1
Q9BVI0	PHF20	PHD finger protein 20
O43829	ZBTB14	Zinc finger and BTB domain-containing protein 14
Q96JM2	ZNF462	Zinc finger protein 462
Q8NC42	RNF149	E3 ubiquitin-protein ligase RNF149
Q5T200	ZC3H13	Zinc finger CCCH domain-containing protein 13
Q8N567	ZCCHC9	Zinc finger CCHC domain-containing protein 9
P38398	BRCA1	Breast cancer type 1 susceptibility protein
O60673	REV3L	DNA polymerase zeta catalytic subunit
Q96PM9	ZNF385A	Zinc finger protein 385A
Q9BQ24	ZFYVE21	Zinc finger FYVE domain-containing protein 21
Q96MF7	NSMCE2	E3 SUMO-protein ligase NSE2
Q8NG27	PJA1	E3 ubiquitin-protein ligase Praja-1
Q09472	EP300	Histone acetyltransferase p300
Q96NC0	ZMAT2	Zinc finger matrin-type protein 2
P11474	ESRRA	Steroid hormone receptor ERR1
Q9H040	SPRTN	SprT-like domain-containing protein Spartan
P11473	VDR	Vitamin D3 receptor
Q8IYW5	RNF168	E3 ubiquitin-protein ligase RNF168
Q9NYA4	MTMR4	Myotubularin-related protein 4
Q86T24	ZBTB33	Transcriptional regulator Kaiso
Q8IXW5	RPAP2	Putative RNA polymerase II subunit B1 CTD phosphatase RPAP2
Q9NVW2	RLIM	E3 ubiquitin-protein ligase RLIM
Q14149	MORC3	MORC family CW-type zinc finger protein 3
P17014	ZNF12	Zinc finger protein 12
Q96L73	NSD1	Histone-lysine N-methyltransferase, H3 lysine-36 and H4 lysine-20 specific
O76064	RNF8	E3 ubiquitin-protein ligase RNF8
E7ERA6	RNF223	RING finger protein 223
Q9UQR1	ZNF148	Zinc finger protein 148
Q9UIS9	MBD1	Methyl-CpG-binding domain protein 1
Q7Z5L9	IRF2BP2	Interferon regulatory factor 2-binding protein 2
Q9C035	TRIM5	Tripartite motif-containing protein 5
Q13887	KLF5	Krueppel-like factor 5
O60337	MARCH6	E3 ubiquitin-protein ligase MARCH6
Q13127	REST	RE1-silencing transcription factor
P29590	PML	Protein PML
Transcription
P24385	CCND1	G1/S-specific cyclin-D1
Q99551	MTERF1	Transcription termination factor 1, mitochondrial
Q9UPN9	TRIM33	E3 ubiquitin-protein ligase TRIM33
Q5T0B9	ZNF362	Zinc finger protein 362
Q9UGL1	KDM5B	Lysine-specific demethylase 5B
Q9H7S9	ZNF703	Zinc finger protein 703
O94953	KDM4B	Lysine-specific demethylase 4B
P41134	ID1	DNA-binding protein inhibitor ID-1
P49715	CEBPA	CCAAT/enhancer-binding protein alpha
P0CG31	ZNF286B	Putative zinc finger protein 286B
Q13772	NCOA4	Nuclear receptor coactivator 4
Q6W2J9	BCOR	BCL-6 corepressor
P35869	AHR	Aryl hydrocarbon receptor
Q9Y2K1	ZBTB1	Zinc finger and BTB domain-containing protein 1
Q9Y6J9	TAF6L	TAF6-like RNA polymerase II p300/CBP-associated factor-associated factor 65 kDa subunit 6L
Q00059	TFAM	Transcription factor A, mitochondrial
Q96GN5	CDCA7L	Cell division cycle-associated 7-like protein
Q5T6S3	PHF19	PHD finger protein 19
P41970	ELK3	ETS domain-containing protein Elk-3
P42704	LRPPRC	Leucine-rich PPR motif-containing protein, mitochondrial
Q9H334	FOXP1	Forkhead box protein P1
Q08050	FOXM1	Forkhead box protein M1
P41229	KDM5C	Lysine-specific demethylase 5C
Q01954	BNC1	Zinc finger protein basonuclin-1
Q00403	GTF2B	Transcription initiation factor IIB
Q03112	MECOM	MDS1 and EVI1 complex locus protein EVI1
Q96RE7	NACC1	Nucleus accumbens-associated protein 1
Q9UPP1	PHF8	Histone lysine demethylase PHF8
Q92793	CREBBP	CREB-binding protein
Q9BVI0	PHF20	PHD finger protein 20
Q96JM2	ZNF462	Zinc finger protein 462
O43829	ZBTB14	Zinc finger and BTB domain-containing protein 14
Q8N567	ZCCHC9	Zinc finger CCHC domain-containing protein 9
Q86WP2	GPBP1	Vasculin
O43463	SUV39H1	Histone-lysine N-methyltransferase SUV39H1
Q96PM9	ZNF385A	Zinc finger protein 385A
Q00613	HSF1	Heat shock factor protein 1
P01106	MYC	Myc proto-oncogene protein
Q8IWI9	MGA	MAX gene-associated protein
Q13506	NAB1	NGFI-A-binding protein 1
Q9P031	CCDC59	Thyroid transcription factor 1-associated protein 26
P14921	ETS1	Protein C-ets-1
Q8IXW5	RPAP2	Putative RNA polymerase II subunit B1 CTD phosphatase RPAP2
Q9NVW2	RLIM	E3 ubiquitin-protein ligase RLIM
Q96L73	NSD1	Histone-lysine N-methyltransferase, H3 lysine-36 and H4 lysine-20 specific
Q9UN79	SOX13	Transcription factor SOX-13
Q7Z5L9	IRF2BP2	Interferon regulatory factor 2-binding protein 2
Q9Y6H1	CHCHD2	Coiled-coil-helix-coiled-coil-helix domain-containing protein 2
Q719H9	KCTD1	BTB/POZ domain-containing protein KCTD1
P17676	CEBPB	CCAAT/enhancer-binding protein beta
P48552	NRIP1	Nuclear receptor-interacting protein 1
Q13127	REST	RE1-silencing transcription factor
P14373	TRIM27	Zinc finger protein RFP
O43248	HOXC11	Homeobox protein Hox-C11
Q8NCP5	ZBTB44	Zinc finger and BTB domain-containing protein 44
Q9GZT3	SLIRP	SRA stem-loop-interacting RNA-binding protein, mitochondrial
Q71F23	CENPU	Centromere protein U
Q9Y4E5	ZNF451	E3 SUMO-protein ligase ZNF451
A6NFI3	ZNF316	Zinc finger protein 316
Q9H582	ZNF644	Zinc finger protein 644
Q5VV67	PPRC1	Peroxisome proliferator-activated receptor gamma coactivator-related protein 1
Q96E29	MTERF3	Transcription termination factor 3, mitochondrial
Q16666	IFI16	Gamma-interferon-inducible protein 16
P23769	GATA2	Endothelial transcription factor GATA-2
Q6EMB2	TTLL5	Tubulin polyglutamylase TTLL5
O75528	TADA3	Transcriptional adapter 3
Q92830	KAT2A	Histone acetyltransferase KAT2A
O75529	TAF5L	TAF5-like RNA polymerase II p300/CBP-associated factor-associated factor 65 kDa subunit 5L
P17028	ZNF24	Zinc finger protein 24
P17029	ZKSCAN1	Zinc finger protein with KRAB and SCAN domains 1
Q6P4R8	NFRKB	Nuclear factor related to kappa-B-binding protein
P24928	POLR2A	DNA-directed RNA polymerase II subunit RPB1
O60244	MED14	Mediator of RNA polymerase II transcription subunit 14
Q9C086	INO80B	INO80 complex subunit B
P04637	TP53	Cellular tumor antigen p53
Q96EI5	TCEAL4	Transcription elongation factor A protein-like 4
Q53H80	AKIRIN2	Akirin-2
Q8N5U6	RNF10	RING finger protein 10
Q9Y2S0	POLR1D	DNA-directed RNA polymerases I and III subunit RPAC2
Q9NYV6	RRN3	RNA polymerase I-specific transcription initiation factor RRN3
Q96ES7	SGF29	SAGA-associated factor 29
P38398	BRCA1	Breast cancer type 1 susceptibility protein
O95503	CBX6	Chromobox protein homolog 6
Q15545	TAF7	Transcription initiation factor TFIID subunit 7
Q8TE85	GRHL3	Grainyhead-like protein 3 homolog
Q09472	EP300	Histone acetyltransferase p300
P11474	ESRRA	Steroid hormone receptor ERR1
P11473	VDR	Vitamin D3 receptor
Q86T24	ZBTB33	Transcriptional regulator Kaiso
Q01664	TFAP4	Transcription factor AP-4
Q63ZY3	KANK2	KN motif and ankyrin repeat domain-containing protein 2
P17014	ZNF12	Zinc finger protein 12
Q9NRZ9	HELLS	Lymphoid-specific helicase
Q9UQR1	ZNF148	Zinc finger protein 148
Q9UIS9	MBD1	Methyl-CpG-binding domain protein 1
Q13887	KLF5	Krueppel-like factor 5
P18850	ATF6	Cyclic AMP-dependent transcription factor ATF-6 alpha
P29590	PML	Protein PML
Smc5-Smc6 complex
Q96MG7	NSMCE3	Non-structural maintenance of chromosomes element 3 homolog
Q8IY18	SMC5	Structural maintenance of chromosomes protein 5
Q96SB8	SMC6	Structural maintenance of chromosomes protein 6
Q96MF7	NSMCE2	E3 SUMO-protein ligase NSE2
Q9NXX6	NSMCE4A	Non-structural maintenance of chromosomes element 4 homolog A
Microtubule
O95995	GAS8	Growth arrest-specific protein 8
Q9Y448	KNSTRN	Small kinetochore-associated protein
Q9ULG1	INO80	DNA helicase INO80
Q6EMB2	TTLL5	Tubulin polyglutamylase TTLL5
Q9NPA3	MID1IP1	Mid1-interacting protein 1
Q03001	DST	Dystonin
O96015	DNAL4	Dynein light chain 4, axonemal
Q9BXS6	NUSAP1	Nucleolar and spindle-associated protein 1
Q96R06	SPAG5	Sperm-associated antigen 5
Q9ULW0	TPX2	Targeting protein for Xklp2
Q96Q89	KIF20B	Kinesin-like protein KIF20B
O14965	AURKA	Aurora kinase A
Q68CL5	TPGS2	Tubulin polyglutamylase complex subunit 2
Q14679	TTLL4	Tubulin polyglutamylase TTLL4
Q99661	KIF2C	Kinesin-like protein KIF2C
Q02224	CENPE	Centromere-associated protein E
Q5BJF6	ODF2	Outer dense fiber protein 2
Q86XR8	CEP57	Centrosomal protein of 57 kDa
Q8TE73	DNAH5	Dynein heavy chain 5, axonemal
p53 signaling pathway
P04637	TP53	Cellular tumor antigen p53
O95067	CCNB2	G2/mitotic-specific cyclin-B2
O14757	CHEK1	Serine/threonine-protein kinase Chk1
P14635	CCNB1	G2/mitotic-specific cyclin-B1
P24385	CCND1	G1/S-specific cyclin-D1
Q658P3	STEAP3	Metalloreductase STEAP3
P07996	THBS1	Thrombospondin-1
P17936	IGFBP3	Insulin-like growth factor-binding protein 3
